# Genome-scale and pathway engineering for the sustainable aviation fuel precursor isoprenol production in *Pseudomonas putida*

**DOI:** 10.1101/2023.04.29.538800

**Authors:** Deepanwita Banerjee, Ian S. Yunus, Xi Wang, Jinho Kim, Aparajitha Srinivasan, Russel Menchavez, Yan Chen, Jennifer W. Gin, Christopher J. Petzold, Hector Garcia Martin, Paul D. Adams, Aindrila Mukhopadhyay, Joonhoon Kim, Taek Soon Lee

## Abstract

Sustainable aviation fuel (SAF) will significantly impact global warming in the aviation sector, and important SAF targets are emerging. Isoprenol is a precursor for a promising SAF compound DMCO (1,4-dimethylcyclooctane), and has been produced in several engineered microorganisms. Recently, *Pseudomonas putida* has gained interest as a future host for isoprenol bioproduction as it can utilize carbon sources from inexpensive plant biomass. Here, we engineer metabolically versatile host *P. putida* for isoprenol production. We employ two computational modeling approaches (Bilevel optimization and Constrained Minimal Cut Sets) to predict gene knockout targets and optimize the “IPP-bypass” pathway in *P. putida* to maximize isoprenol production. Altogether, the highest isoprenol production titer from *P. putida* was achieved at 3.5 g/L under fed-batch conditions. This combination of computational modeling and strain engineering on *P. putida* for an advanced biofuels production has vital significance in enabling a bioproduction process that can use renewable carbon streams.
