## Supplementary material for "Genome-scale and pathway engineering for the sustainable aviation fuel precursor isoprenol production in *Pseudomonas putida*": SI_File_3_cMCS_Solutions.xlsx: SI_File_3_cMCS_Solutions.xlsx

### Sheet: EFM Results
Gene deletion candidates based on Elementary flux modes (EFMs) computation
	Gene ID	Gene Name	Gene Description	Subsystem	Rxns	Rxn IDs	E1	E2	Frequency (n = 276)
1	PP_4301	pykF	Pyruvate kinase I	Glycolysis	1	PYK	y	y	1
2	PP_1362	pykA	Pyruvate kinase II	Glycolysis	1	PYK	y	y	1
3	PP_2082	ppsA	Phosphoenolpyruvate synthase	Glycolysis	1	PPS	y	y	1
4	PP_5346	oadA	Oxaloacetate decarboxylase ɑ subunit	TCA Cycle	1	PC	y	y	1
5	PP_1649	ldhA	Lactate dehydrogenase	Pyruvate Metabolism	1	LDH_D	y	y	1
6	PP_4116	aceA	Isocitrate lyase	TCA Cycle	1	ICL	y	y	0.51
7	PP_0356	glcB	Malate synthase	TCA Cycle	1	MALS	y	y	0.51
8	PP_3382	gadC	Gluconate dehydrogenase cytochrome c subunit	Glycolysis	1	GAD2ktpp	y	y	0.48
9	PP_1011	glk	Glucokinase	Glycolysis	1	HEX1	y	y	0.42
10	PP_2168	tal	Transaldolase	PPP	1	TALA	y	n	0.26
11	PP_4043	gnd	6-phosphogluconate dehydrogenase	PPP	1	GND	n	y	0.26
12	PP_4965	tktA	Transketolase	PPP	2	TKT1, TKT2	Down	n	0.26
13	PP_1612	eno	Enolase	Gluconeogenesis	1	ENO	Up	Up	0%*

### Sheet: cMCS Runs Details
	Inputs						Outputs
Trial ID	Glucose	Max YBS	Min YPS	Product	Max Cut Size	Time Limit	No of cMCS	Size of cMCS	Biomass	Product Flux
1	6.3	0.01	0.8	hmgCoA	50	3000	16	19	0.0683079	0.864617
2	6.3	0.01	0.5	hmgCoA	50	3000	192	18	0.0976941	0.544397
10	6.3	0.025	0.6	hmgCoA	30	3000	32	18	0.15953	0.715888
15	6.3	0.025	0.5	hmgCoA	30	3000	576	25	0.102004	0.729083
16	6.3	0.025	0.5	hmgCoA	26	3000	32	16	0.1528	0.618
23	6.3	0.01	0.5	ipp	50	3000	3840	22	0.106786	2.45804
26	6.3	0.01	0.1	ip	20	3000	8	15	0.11508	1.72491
30	6.3	0.02	0.7	ip	50	3000	2	28	0.14313	3.53411
39	6.3	0.025	0.65	ip	35	3000	1	29	0.186078	3.32396
41	6.3	0.025	0.6	ip	30	3000	1	18	0.140612	3.05623
44	6.3	0.025	0.6	ip	35	3000	1	22	0.211993	3.12763
46	6.3	0.025	0.1	ip	20	6000	2	11	0.199337	2.69487
47	6.3	0.025	0.55	ip	20	6000	2	12	0.190747	2.75692
53	6.3	0.025	0.1	ip	20	6000	10	16	0.158881	1.52455
54	6.3	0.025	0.55	ip	20	6000	20	14	0.173216	2.7891
56	6.3	0.05	0.3	ip	20	6000	156	15	0.165	2.02157
58	6.3	0.05	0.3	ip	20	6000	12	13	0.0828375	3.74864
59	6.3	0.05	0.4	ip	20	270000	47	15	0.0543319	3.91391
	YBS	Biomass Yield
	YPS	Product Yield
	hmgCoA	Hydroxymethylglutaryl CoA
	ipp	Isopentenyl diphosphate
	ip	Isoprenol

### Sheet: cMCS Results
	Trial ID				1	2	10	15	16	23	26	30	39	41	44	46	47	53	54	56	58	59	cMCS		EFM tool
	No of cMCS (n)				16	192	32	576	32	3840	8	2	1	1	1	2	2	10	20	156	12	47	4950		276
Rank	Rxn	Reactions Formula	Subsystem	GPR	HMGCoA P80 B10	HMGCoA P50 B10	HMGCoA P60 B25	HMGCoA P50 B25	HMGCoA P50 B25	IPP P50 B10	IP P10 B10	IP P70 B20	IP P65 B25	IP P60 B25	IP P60 B25	IP P10 B25	IP P55 B25	IP P10 B25	IP P55 B25	IP P30 B50	IP P30 B50	IP P40 B50	Freq		Freq	Combined cMCS Score
1	GLCDpp	glc__D[Periplasm] + h2o[Periplasm] + q8[Cytosol] -> glcn[Periplasm] + h[Periplasm] + q8h2[Cytosol]	Glycolysis	PP_1444	1	1	0	0	1	1	1	0	1	1	1	1	1	1	1	0	0	0.09	0.671667		0	0.636194
2	PDH	coa[Cytosol] + nad[Cytosol] + pyr[Cytosol] -> accoa[Cytosol] + co2[Cytosol] + nadh[Cytosol]	Glycolysis	(( PP_0339 and PP_0338 and PP_4187 ) or ( PP_0339 and PP_0338 and PP_5366 ))	1	1	1	0	1	1	1	0	0	1	0	1	1	0	1	0	1	0.09	0.616111		0	0.583573
3	LDH_D	lac__D[Cytosol] + nad[Cytosol] <=> h[Cytosol] + nadh[Cytosol] + pyr[Cytosol]	Pyruvate Metabolism	PP_1649	0	1	0	1	0	1	1	1	1	1	0	0	1	0	1	0	0	0	0.5		1	0.526406
4	ACACT1r	2 accoa[Cytosol] <=> aacoa[Cytosol] + coa[Cytosol]	Butanoate Metabolism	( PP_2051 or PP_4636 or PP_3754 )	1	0	0	0	0	0	1	1	0	1	0	1	1	1	1	0.96	0	0	0.497778	Absent in core model	0	0.497778
5	PPS	atp[Cytosol] + h2o[Cytosol] + pyr[Cytosol] -> amp[Cytosol] + 2 h[Cytosol] + pep[Cytosol] + pi[Cytosol]	Glycolysis	PP_2082	0	1	1	1	1	0	0	0	0	1	0	1	1	0	1	0.04	0	0.06	0.45		1	0.479047
6	GND	6pgc[Cytosol] + nadp[Cytosol] -> co2[Cytosol] + nadph[Cytosol] + ru5p__D[Cytosol]	Pentose Phosphate Pathway	PP_4043	1	0	0	0	0	0	1	1	0		0	0	1	1	0	0.96	1	0.04	0.388889		0.257246	0.381936
7	KAT1	aacoa[Cytosol] + coa[Cytosol] -> 2 accoa[Cytosol]	Fatty Acid Metabolism	( PP_2137 or PP_2215 )	1	0	0	0	0	0	1	0	0	1	0	1	1	1	1	0.96	0	0	0.442222	Absent in core model	0	0.442222
8	D_LACt2pp	h[Periplasm] + lac__D[Periplasm] <=> h[Cytosol] + lac__D[Cytosol]	Transport	PP_4735	1	0	1	0	1	1	0	0	0		1	1	0	0	0	0	0	0	0.333333		1	0.368542
9	GLCNtex	glcn[Extra_organism] <=> glcn[Periplasm]	Transport	PP_1173	0	0	1	1	0	0	0	1	0		0	0	0	0	0	1	1	0.91	0.328333	Absent in core model	0	0.328333
10	GAD2ktpp	glcn[Periplasm] + q8[Cytosol] <=> 2dhglcn[Periplasm] + q8h2[Cytosol]	Glycolysis	( PP_3382 and PP_3383 and PP_3384 )	0	0	1	1	0	0	0	1	0		0	0	0	0	0	0.33	1	0.91	0.291111	NO	0.478261	0.300995
11	PC	atp[Cytosol] + hco3[Cytosol] + pyr[Cytosol] -> adp[Cytosol] + h[Cytosol] + oaa[Cytosol] + pi[Cytosol]	TCA Cycle	( PP_5347 and PP_5346 )	0	1	0	1	0	0	0	0	0	1	0	1	1	0	1	0.02	0	0.06	0.337778		1	0.372752
12	BDH	bhb[Cytosol] + nad[Cytosol] <=> acac[Cytosol] + h[Cytosol] + nadh[Cytosol]	Butanoate Metabolism	PP_3073	0	0	0	1	1	1	1	0	0		1	0	0	0	0	0	0	0	0.277778	Absent in core model	0	0.277778
13	HMGL	hmgcoa[Cytosol] -> acac[Cytosol] + accoa[Cytosol]	Butanoate Metabolism	PP_3540	0	1	1	0	0	0	0	0	1		0	0	0	1	1	0	0	0	0.277778	Absent in core model	0	0.277778
14	FUM	fum[Cytosol] + h2o[Cytosol] <=> mal__L[Cytosol]	TCA Cycle	( PP_0944 or PP_1755 or PP_0897 )	0	0	0	0	0	0	0	1	1		1	1	1	0	0	0	0	0	0.277778		0	0.263108
15	PGK	3pg[Cytosol] + atp[Cytosol] <=> 13dpg[Cytosol] + adp[Cytosol]	Gluconeogenesis	PP_4963	0	0	0	0	0	1	0	0	0		0	0	0	1	0	1	1	0.32	0.24		0	0.227325
16	TALA	g3p[Cytosol] + s7p[Cytosol] <=> e4p[Cytosol] + f6p[Cytosol]	Pentose Phosphate Pathway	PP_2168	0	0	0	0	0	0	0	0	1	1	1	0	0	0	1	1	0	0.19	0.288333		0.257246	0.286692
17	PDHcr	dhlam[Cytosol] + nad[Cytosol] <=> h[Cytosol] + lpam[Cytosol] + nadh[Cytosol]	TCA Cycle	( PP_5366 or PP_4187 )	1	1	0	0	1	0	0	0	0	1	0	0	0	0	0	0	1	0.09	0.282778	Absent in core model	0	0.282778
18	PUTA3	glu5sa[Cytosol] + h2o[Cytosol] + nad[Cytosol] -> glu__L[Cytosol] + 2 h[Cytosol] + nadh[Cytosol]	Glutamate Metabolism	PP_4947	0	0	0	0	0	0	0	1	1		0	0	0	0	0	0.04	1	1	0.224444	Absent in core model	0	0.224444
19	P5CD	1pyr5c[Cytosol] + 2 h2o[Cytosol] + nad[Cytosol] -> glu__L[Cytosol] + h[Cytosol] + nadh[Cytosol]	Arginine and Proline Metabolism	PP_4947	0	0	0	0	0	0	0	1	1		0	0	0	0	0	0.04	1	1	0.224444	Absent in core model	0	0.224444
20	ALCD2x	etoh[Cytosol] + nad[Cytosol] <=> acald[Cytosol] + h[Cytosol] + nadh[Cytosol]	Unassigned	( PP_3839 or PP_1616 )	0	0	0	1	0	0	0	1	1		1	0	0	0	0	0	0	0	0.222222		1	0.263299
21	PHAPC40	3hbcoa__R[Cytosol] + PHAg[Cytosol] -> C40aPHA[Cytosol] + coa[Cytosol]	PHAs Metabolism	( PP_5003 or PP_5005 )	1	0	0	0	0	0	0	1	0	1	0	1	1	0	0	0	0	0	0.277778	Absent in core model	0	0.277778
22	ALDD2y	acald[Cytosol] + h2o[Cytosol] + nadp[Cytosol] -> ac[Cytosol] + 2 h[Cytosol] + nadph[Cytosol]	Unassigned	PP_2492	0	0	0	1	0	0	0	1	1		1	0	0	0	0	0	0	0	0.222222	Absent in core model	0	0.222222
23	ALDD2x	acald[Cytosol] + h2o[Cytosol] + nad[Cytosol] -> ac[Cytosol] + 2 h[Cytosol] + nadh[Cytosol]	Unassigned	( PP_2589 or PP_0545 or PP_2694 )	0	0	0	1	0	0	0	1	1		1	0	0	0	0	0	0	0	0.222222	Absent in core model	0	0.222222
24	CS	accoa[Cytosol] + h2o[Cytosol] + oaa[Cytosol] -> cit[Cytosol] + coa[Cytosol] + h[Cytosol]	TCA Cycle	PP_4194	0	1	0	1	0	1	0	0	0		0	0	0	0	0	0	0	0.94	0.218889		0	0.207329
25	FDH				0	0	0	1	0	0	0	1	0		1	0	0	0	0	0	0	0.85	0.213889	Absent in core model	0	0.213889
26	LSERDHr	nadp[Cytosol] + ser__L[Cytosol] <=> 2amsa[Cytosol] + h[Cytosol] + nadph[Cytosol]	Glycine Serine and threonine metabolism	PP_4862	0	0	0	0	0	0	0	1	1		1	0	0	0	0	0	0	0.68	0.204444	Absent in core model	0	0.204444
27	ENO	2pg[Cytosol] <=> h2o[Cytosol] + pep[Cytosol]	Gluconeogenesis	PP_1612	0.5	0.5	0	0	0	0	0.5	0	0		0	0	0	0	0	0	1	0.77	0.181667		0	0.172072
28	TPI	dhap[Cytosol] <=> g3p[Cytosol]	Glycolysis	PP_4715	0	0	0	0	0	1	0	1	0		0	0	0	1	0	0	0	0	0.166667	NO	0.485507	0.183506
29	SUCD4	fadh2[Cytosol] + q8[Cytosol] <=> fad[Cytosol] + q8h2[Cytosol]	Fatty Acid Metabolism	(( PP_4201 and PP_4202 ) and PP_4203 )	0	0	0	0	0	0	0	0	1		1	0	0	1	0	0	0	0	0.166667	Absent in core model	0	0.166667
30	PHAP2C80	PHAg[Cytosol] + R_3hocoa[Cytosol] -> C80aPHA[Cytosol] + coa[Cytosol]	PHAs Metabolism	( PP_5003 or PP_5005 )	0	0	0	0	0	0	0	1	1		1	0	0	0	0	0	0	0	0.166667	Absent in core model	0	0.166667
31	MMTSAO	coa[Cytosol] + mmtsa[Cytosol] + nad[Cytosol] -> co2[Cytosol] + nadh[Cytosol] + ppcoa[Cytosol]	Valine leucine and isoleucine degradation	PP_4667	1	0	1	0	0	0	0	0	0		0	0	0	0	1	0	0	0	0.166667	Absent in core model	0	0.166667
32	PDHa	h[Cytosol] + lpam[Cytosol] + pyr[Cytosol] -> adhlam[Cytosol] + co2[Cytosol]	Glycolysis	PP_0339	0	0	0.5	0	0	0.5	0.5	0	0		0	0.5	0.5	0	0.5	0	0	0	0.166667	Absent in core model	0	0.166667
33	PDHbr	adhlam[Cytosol] + coa[Cytosol] <=> accoa[Cytosol] + dhlam[Cytosol]	Glycolysis	PP_0338	0	0	0.5	0	0	0.5	0.5	0	0		0	0.5	0.5	0	0.5	0	0	0	0.166667	Absent in core model	0	0.166667
34	PGI	g6p[Cytosol] <=> f6p[Cytosol]	Glycolysis	( PP_1808 or PP_4701 )	0	0	0	0	1	0	0	0	0	1	0	1	0	0	0	0.96	0	0	0.22		0.336957	0.226177
35	SSALy	h2o[Cytosol] + nadp[Cytosol] + sucsal[Cytosol] -> 2 h[Cytosol] + nadph[Cytosol] + succ[Cytosol]	Glutamate Metabolism	( PP_0213 or PP_2488 or PP_3151 or PP_4422 )	0	0	0	0	0	0	0	1	1		0	0	0	0	0	0	0	0.77	0.153889	Absent in core model	0	0.153889
36	OXPTNDH			PP_0213	0.5	0.5	0.5	0	0	0.5	0	0	0		0	0	0	0	0	0	0	0.77	0.153889	Absent in core model	0	0.153889
37	SAT	accoa[Cytosol] + ser__L[Cytosol] -> acser[Cytosol] + coa[Cytosol]	Cysteine Metabolism	( PP_0228 or PP_0840 or PP_1110 or PP_3136 )	0	0	0	0	0	0	0	1	1		0	0	0	0	0	0	0	0.34	0.13	Absent in core model	0	0.13
38	SERAT	accoa[Cytosol] + ser__L[Cytosol] <=> acser[Cytosol] + coa[Cytosol]	Cysteine Metabolism	( PP_0840 or PP_0228 )	0	0	0	0	0	0	0	1	1		0	0	0	0	0	0	0	0.34	0.13	Absent in core model	0	0.13
39	SAT				0	0	0	0	0	0	0	1	1		0	0	0	0	0	0	0	0.34	0.13	Absent in core model	0	0.13
40	GARFT				0	0	0	1	0	0	0	0	0		0	0	0	0	0	0	1	0.26	0.125556	Absent in core model	0	0.125556
41	AKGDH	akg[Cytosol] + coa[Cytosol] + nad[Cytosol] -> co2[Cytosol] + nadh[Cytosol] + succoa[Cytosol]	TCA Cycle	( PP_4189 and PP_4188 and PP_4187 )	0	0	0	0	1	0	0	0	0		0	0	0	0	0	0	1	0.09	0.116111		0.492754	0.136003
42	RPE	ru5p__D[Cytosol] <=> xu5p__D[Cytosol]	Pentose Phosphate Pathway	PP_0415	0	0	1	1	0	0	0	0	0		0	0	0	0	0	0	0	0.09	0.116111	NO	0.246377	0.122991
43	LYSDC				0	0	0	0	0	0	0	0	0		0	0	0	1	0	0	1	0.09	0.116111	Absent in core model	0	0.116111
44	APTNAT			PP_0214	0.5	0.5	0.5	0	0	0.5	0	0	0		0	0	0	0	0	0	0	0.09	0.116111	Absent in core model	0	0.116111
45	GLYO1				0	0	0	1	0	1	0	0	0		0	0	0	0	0	0	0	0.09	0.116111	Absent in core model	0	0.116111
46	PPCK	atp[Cytosol] + oaa[Cytosol] -> adp[Cytosol] + co2[Cytosol] + pep[Cytosol]	Glycolysis	PP_0253	0	0	1	0	1	0	0	0	0		0	0	0	0	0	0	0	0	0.111111		1	0.158056
47	SUCOAS	atp[Cytosol] + coa[Cytosol] + succ[Cytosol] <=> adp[Cytosol] + pi[Cytosol] + succoa[Cytosol]	TCA Cycle	( PP_4186 and PP_4185 )	0	0	0	0	1	0	0	0	0		0	0	0	1	0	0	0	0	0.111111		0.492754	0.131267
48	THRS	h2o[Cytosol] + phom[Cytosol] -> pi[Cytosol] + thr__L[Cytosol]	Glycine Serine and threonine metabolism	( PP_1471 or PP_0662 )	0.5	0	0.5	0	0.5	0	0.5	0	0		0	0	0	0	0	0	0	0	0.111111	Absent in core model	0	0.111111
49	HSK	atp[Cytosol] + hom__L[Cytosol] -> adp[Cytosol] + h[Cytosol] + phom[Cytosol]	Glycine Serine and threonine metabolism	PP_0121	0.5	0	0.5	0	0.5	0	0.5	0	0		0	0	0	0	0	0	0	0	0.111111	Absent in core model	0	0.111111
50	AACOAT	acac[Cytosol] + atp[Cytosol] + coa[Cytosol] -> aacoa[Cytosol] + amp[Cytosol] + ppi[Cytosol]	Butanoate Metabolism	PP_3071	0	0	0	0	1	1	0	0	0		0	0	0	0	0	0	0	0	0.111111	Absent in core model	0	0.111111
51	PHAP2C120	PHAg[Cytosol] + R_3hddcoa[Cytosol] -> C120aPHA[Cytosol] + coa[Cytosol]	PHAs Metabolism	PP_5003	0	0	0	0	0	0	0	1	1		0	0	0	0	0	0	0	0	0.111111	Absent in core model	0	0.111111
52	PHAP2C141	PHAg[Cytosol] + R_3hcmrs7ecoa[Cytosol] -> C141aPHA[Cytosol] + coa[Cytosol]	PHAs Metabolism	PP_5003	0	0	0	0	0	0	0	1	1		0	0	0	0	0	0	0	0	0.111111	Absent in core model	0	0.111111
53	SSALx	h2o[Cytosol] + nad[Cytosol] + sucsal[Cytosol] -> 2 h[Cytosol] + nadh[Cytosol] + succ[Cytosol]	Glutamate Metabolism	PP_3151	0	0	0	0	0	0	0	1	1		0	0	0	0	0	0	0	0	0.111111	Absent in core model	0	0.111111
54	PHAP2C140	PHAg[Cytosol] + R_3hmrscoa[Cytosol] -> C140aPHA[Cytosol] + coa[Cytosol]	PHAs Metabolism	PP_5003	0	0	0	0	0	0	0	1	1		0	0	0	0	0	0	0	0	0.111111	Absent in core model	0	0.111111
55	ANHMK	anhm[Cytosol] + atp[Cytosol] + h2o[Cytosol] -> acmum6p[Cytosol] + adp[Cytosol] + h[Cytosol]	Cell Envelope Biosynthesis Peptidoglycan Biosynthesis	PP_0434	0	0	0	0	0	0	0	0	0		1	0	1	0	0	0	0	0	0.111111	Absent in core model	0	0.111111
56	3OXOADPt_pp_			PP_1378	1	0	0	0	0	0	0	0	0		0	0	0	1	0	0	0	0	0.111111	Absent in core model	0	0.111111
57	ALATA_L				1	0	1	0	0	0	0	0	0		0	0	0	0	0	0	0	0	0.111111	Absent in core model	0	0.111111
58	ORNDC			PP_0864	0	0	0	0	0	0	0	0	0		1	0	0	0	0	0	1	0	0.111111	Absent in core model	0	0.111111
59	DHSKDH				0	0	0	0	0	1	0	1	0		0	0	0	0	0	0	0	0	0.111111	Absent in core model	0	0.111111
60	NADH16pp	4 h[Cytosol] + nadh[Cytosol] + q8[Cytosol] -> 3 h[Periplasm] + nad[Cytosol] + q8h2[Cytosol]	Oxidative Phosphorylation	( PP_4119 and PP_4120 and PP_4121 and PP_4122 and PP_4123 and PP_4124 and PP_4125 and PP_4126 and PP_4127 and PP_4128 and PP_4129 and PP_4130 and PP_4131 )	0	0	0	0	0	0	1	0	0		0	0	0	0	0	0	0	0.68	0.0933333		0	0.0884041
61	PGM	2pg[Cytosol] <=> 3pg[Cytosol]	Gluconeogenesis	PP_5056	0.5	0.5	0	0	0	0	0.5	0	0		0	0	0	0	0	0	0	0.17	0.0927778		0	0.0878779
62	MCITD	2mcit[Cytosol] -> 2mcacn[Cytosol] + h2o[Cytosol]	Propanoate Metabolism	PP_2338	0	0.25	0	0.25	0.25	0.25	0	0	0		0	0	0	0	0	0	0.25	0.23	0.0822222	Absent in core model	0	0.0822222
63	MCITL2	micit[Cytosol] <=> pyr[Cytosol] + succ[Cytosol]	Propanoate Metabolism	PP_2334	0	0.25	0	0.25	0.25	0.25	0	0	0		0	0	0	0	0	0	0.25	0.23	0.0822222	Absent in core model	0	0.0822222
64	MCITS	h2o[Cytosol] + oaa[Cytosol] + ppcoa[Cytosol] -> 2mcit[Cytosol] + coa[Cytosol] + h[Cytosol]	Propanoate Metabolism	PP_2335	0	0.25	0	0.25	0.25	0.25	0	0	0		0	0	0	0	0	0	0.25	0.23	0.0822222	Absent in core model	0	0.0822222
65	CYSS			( PP_4571 or PP_1654 )	0	0	0	0	0	0	0	0	0		1	0	0	0	0	0	0	0.34	0.0744444	Absent in core model	0	0.0744444
66	MICITDr	2mcacn[Cytosol] + h2o[Cytosol] <=> micit[Cytosol]	Propanoate Metabolism	PP_2336	0	0.25	0	0.25	0.25	0.25	0	0	0		0	0	0	0	0	0	0.25	0	0.0694444	Absent in core model	0	0.0694444
67	ABTA				0	0	0	1	0	0	0	0	0		0	0	0	0	0	0	0	0.09	0.0605556	Absent in core model	0	0.0605556
68	PPKr	atp[Cytosol] + pi[Cytosol] <=> adp[Cytosol] + ppi[Cytosol]	Inorganic polyphosphates metabolism	PP_5217	0	1	0	0	0	0	0	0	0		0	0	0	0	0	0.04	0	0.02	0.0588889	NO	0.521739	0.0833333
69	ACONTa	cit[Cytosol] <=> acon_C[Cytosol] + h2o[Cytosol]	TCA Cycle	( PP_2112 or PP_2339 )	0	0	0	0	0	0	0	0	0		0	0	0	0	0	0	1	0	0.0555556		0	0.0526215
70	ACONTb	acon_C[Cytosol] + h2o[Cytosol] <=> icit[Cytosol]	TCA Cycle	( PP_2339 or PP_2112 )	0	0	0	0	0	0	0	0	0		0	0	0	0	0	0	1	0	0.0555556		0	0.0526215
71	THD2pp	2 h[Periplasm] + nadh[Cytosol] + nadp[Cytosol] -> 2 h[Cytosol] + nad[Cytosol] + nadph[Cytosol]	Oxidative Phosphorylation	( PP_0155 and PP_0156 )	0	0	0	1	0	0	0	0	0		0	0	0	0	0	0	0	0	0.0555556	NO	1	0.105434
72	GLUDy	glu__L[Cytosol] + h2o[Cytosol] + nadp[Cytosol] <=> akg[Cytosol] + h[Cytosol] + nadph[Cytosol] + nh4[Cytosol]	Glutamate Metabolism	PP_0675	0	0	0	1	0	0	0	0	0		0	0	0	0	0	0	0	0	0.0555556	NO	0.652174	0.0870647
73	ICL	icit[Cytosol] -> glx[Cytosol] + succ[Cytosol]	TCA Cycle	PP_4116	0	0	0	0	1	0	0	0	0		0	0	0	0	0	0	0	0	0.0555556		0.507246	0.0794106
74	HEX1	atp[Cytosol] + glc__D[Cytosol] -> adp[Cytosol] + g6p[Cytosol] + h[Cytosol]	Glycolysis	PP_1011	0	0	0	0.5	0	0	0	0.5	0		0	0	0	0	0	0	0	0	0.0555556	NO	0.416667	0.0746269
75	GLCabcpp	atp[Cytosol] + glc__D[Periplasm] + h2o[Cytosol] -> adp[Cytosol] + glc__D[Cytosol] + h[Cytosol] + pi[Cytosol]	Transport	( PP_1015 and PP_1016 and PP_1017 and PP_1018 )	0	0	0	0.5	0	0	0	0.5	0		0	0	0	0	0	0	0	0	0.0555556	NO	0.416667	0.0746269
76	TKT1	r5p[Cytosol] + xu5p__D[Cytosol] <=> g3p[Cytosol] + s7p[Cytosol]	Pentose Phosphate Pathway	PP_4965	0	0	0	0	0	0	0	0	0		0	0	0	1	0	0	0	0	0.0555556	NO	0.257246	0.0662074
77	TKT2	e4p[Cytosol] + xu5p__D[Cytosol] <=> f6p[Cytosol] + g3p[Cytosol]	Pentose Phosphate Pathway	PP_4965	0	1	0	0	0	0	0	0	0		0	0	0	0	0	0	0	0	0.0555556	NO	0.0797101	0.0568312
78	APATr	ala_B[Cytosol] + pyr[Cytosol] <=> ala__L[Cytosol] + msa[Cytosol]	Alternate Carbon and Nitrogen source Dipeptide Metabolism	PP_0596	0	0	0	0	0.5	0.5	0	0	0		0	0	0	0	0	0	0	0	0.0555556	Absent in core model	0	0.0555556
79	MMSAD3	coa[Cytosol] + msa[Cytosol] + nad[Cytosol] -> accoa[Cytosol] + co2[Cytosol] + nadh[Cytosol]	Alternate Carbon and Nitrogen source Dipeptide Metabolism	PP_0597	0	0	0	0	0.5	0.5	0	0	0		0	0	0	0	0	0	0	0	0.0555556	Absent in core model	0	0.0555556
80	GLUTCOADHc	fad[Cytosol] + glutcoa[Cytosol] + h[Cytosol] -> b2coa[Cytosol] + co2[Cytosol] + fadh2[Cytosol]	Lysine Metabolism	PP_0158	0	0	0	0	0	0	0	0	0		0	0	0	0	1	0	0	0	0.0555556	Absent in core model	0	0.0555556
81	3HAACOAT60	3hhexACP[Cytosol] + coa[Cytosol] <=> ACP[Cytosol] + R_3hhcoa[Cytosol]	PHAs Metabolism	PP_1408	0	0	0	0	0	0	0	0	1		0	0	0	0	0	0	0	0	0.0555556	Absent in core model	0	0.0555556
82	3HAACOAT121	3hcddec5eACP[Cytosol] + coa[Cytosol] <=> ACP[Cytosol] + R_3hcddec5ecoa[Cytosol]	PHAs Metabolism	PP_1408	0	0	0	0	0	0	0	0	1		0	0	0	0	0	0	0	0	0.0555556	Absent in core model	0	0.0555556
83	MLTGY3pp	murein3p3p[Periplasm] -> 2 anhgm3p[Periplasm]	Cell Envelope Biosynthesis Peptidoglycan Biosynthesis	( PP_4805 or PP_4971 or PP_2130 )	0	0	0	0	0	0	0	0	1		0	0	0	0	0	0	0	0	0.0555556	Absent in core model	0	0.0555556
84	GHMT2r	ser__L[Cytosol] + thf[Cytosol] -> gly[Cytosol] + h2o[Cytosol] + mlthf[Cytosol]	Glycine Serine and threonine metabolism	( PP_0671 or PP_0322 )	0	0	0	0	0	0	0	0	1		0	0	0	0	0	0	0	0	0.0555556	Absent in core model	0	0.0555556
85	3HAACOAT100	3hdecACP[Cytosol] + coa[Cytosol] <=> ACP[Cytosol] + R_3hdcoa[Cytosol]	PHAs Metabolism	PP_1408	0	0	0	0	0	0	0	0	1		0	0	0	0	0	0	0	0	0.0555556	Absent in core model	0	0.0555556
86	MLTGY2pp	murein4p3p[Periplasm] -> anhgm3p[Periplasm] + anhgm4p[Periplasm]	Cell Envelope Biosynthesis Peptidoglycan Biosynthesis	( PP_4805 or PP_4971 or PP_2130 )	0	0	0	0	0	0	0	0	1		0	0	0	0	0	0	0	0	0.0555556	Absent in core model	0	0.0555556
87	MDDCP3pp	h2o[Periplasm] + murein5p5p[Periplasm] -> ala__D[Periplasm] + murein5p4p[Periplasm]	Cell Envelope Biosynthesis Peptidoglycan Biosynthesis	( PP_2098 or PP_4803 )	0	0	0	0	0	0	0	0	1		0	0	0	0	0	0	0	0	0.0555556	Absent in core model	0	0.0555556
88	MDDEP1pp	h2o[Periplasm] + murein4px4p[Periplasm] -> murein4p4p[Periplasm]	Cell Envelope Biosynthesis Peptidoglycan Biosynthesis	( PP_2098 or PP_3794 )	0	0	0	0	0	0	0	0	1		0	0	0	0	0	0	0	0	0.0555556	Absent in core model	0	0.0555556
89	MDDEP3pp	h2o[Periplasm] + murein5px4p[Periplasm] -> murein5p4p[Periplasm]	Cell Envelope Biosynthesis Peptidoglycan Biosynthesis	( PP_2098 or PP_3794 )	0	0	0	0	0	0	0	0	1		0	0	0	0	0	0	0	0	0.0555556	Absent in core model	0	0.0555556
90	3OXCOAT				1	0	0	0	0	0	0	0	0		0	0	0	0	0	0	0	0	0.0555556	Absent in core model	0	0.0555556
91	AKGDbr			PP_4188	1	0	0	0	0	0	0	0	0	1	0	0	0	0	0	0	0	0	0.111111	Absent in core model	0	0.111111
92	ALAR				1	0	0	0	0	0	0	0	0		0	0	0	0	0	0	0	0	0.0555556	Absent in core model	0	0.0555556
93	ARUH			PP_3721	1	0	0	0	0	0	0	0	0		0	0	0	0	0	0	0	0	0.0555556	Absent in core model	0	0.0555556
94	FDMO2			PP_0238	0.5	0	0.5	0	0	0	0	0	0		0	0	0	0	0	0	0	0	0.0555556	Absent in core model	0	0.0555556
95	AKGDa			PP_4189	0	1	0	0	0	0	0	0	0		0	0	0	0	0	0	0	0	0.0555556	Absent in core model	0	0.0555556
96	GART				0	1	0	0	0	0	0	0	0		0	0	0	0	0	0	0	0	0.0555556	Absent in core model	0	0.0555556
97	GLXCL				0	1	0	0	0	0	0	0	0		0	0	0	0	0	0	0	0	0.0555556	Absent in core model	0	0.0555556
98	THRAr				0	1	0	0	0	0	0	0	0		0	0	0	0	0	0	0	0	0.0555556	Absent in core model	0	0.0555556
99	DAAD				0	0	1	0	0	0	0	0	0		0	0	0	0	0	0	0	0	0.0555556	Absent in core model	0	0.0555556
100	DLYSAD				0	0	1	0	0	0	0	0	0		0	0	0	0	0	0	0	0	0.0555556	Absent in core model	0	0.0555556
101	DLYSOXGAT				0	0	1	0	0	0	0	0	0		0	0	0	0	0	0	0	0	0.0555556	Absent in core model	0	0.0555556
102	FMNR2r				0	0	0	1	0	0	0	0	0		0	0	0	0	0	0	0	0	0.0555556	Absent in core model	0	0.0555556
103	FRDO4r				0	0	0	1	0	0	0	0	0		0	0	0	0	0	0	0	0	0.0555556	Absent in core model	0	0.0555556
104	FRDO6r				0	0	0	1	0	0	0	0	0		0	0	0	0	0	0	0	0	0.0555556	Absent in core model	0	0.0555556
105	GAPDi_nadp				0	0	0	1	0	0	0	0	0		0	0	0	0	0	0	0	0	0.0555556	Absent in core model	0	0.0555556
106	3HBCD				0	0	0	0	0	0	1	0	0		0	0	0	0	0	0	0	0	0.0555556	Absent in core model	0	0.0555556
107	DHORD2				0	0	0	0	0	0	1	0	0		0	0	0	0	0	0	0	0	0.0555556	Absent in core model	0	0.0555556
108	ECOAH1				0	0	0	0	0	0	1	0	0		0	0	0	0	0	0	0	0	0.0555556	Absent in core model	0	0.0555556
109	3HAACOAT120			PP_1408	0	0	0	0	0	0	0	0	0		1	0	0	0	0	0	0	0	0.0555556	Absent in core model	0	0.0555556
110	3HAACOAT141			PP_1408	0	0	0	0	0	0	0	0	0		1	0	0	0	0	0	0	0	0.0555556	Absent in core model	0	0.0555556
111	NACODA			PP_5186	0	0	0	0	0	0	0	0	0		1	0	0	0	0	0	0	0	0.0555556	Absent in core model	0	0.0555556
112	PHAP2C100			( PP_5003 or PP_5005 )	0	0	0	0	0	0	0	0	0		1	0	0	0	0	0	0	0	0.0555556	Absent in core model	0	0.0555556
113	PHAP2C121			PP_5003	0	0	0	0	0	0	0	0	0		1	0	0	0	0	0	0	0	0.0555556	Absent in core model	0	0.0555556
114	PHAP2C140			PP_5003	0	0	0	0	0	0	0	0	0		1	0	0	0	0	0	0	0	0.0555556	Absent in core model	0	0.0555556
115	PHAP2C60			( PP_5003 or PP_5005 )	0	0	0	0	0	0	0	0	0		1	0	0	0	0	0	0	0	0.0555556	Absent in core model	0	0.0555556
116	3OADPCOAT				0	0	0	0	0	0	0	0	0		0	0	0	1	0	0	0	0	0.0555556	Absent in core model	0	0.0555556
117	ACSPHAC40				0	0	0	0	0	0	0	0	0		0	0	0	1	0	0	0	0	0.0555556	Absent in core model	0	0.0555556
118	4HBHYOX				0	0	0	0	0	1	0	0	0		0	0	0	0	0	0	0	0	0.0555556	Absent in core model	0	0.0555556
119	GLYCL				0	0	0	0	0	1	0	0	0		0	0	0	0	0	0	0	0	0.0555556	Absent in core model	0	0.0555556
120	LDH_D2				0	0	0	0	0	1	0	0	0		0	0	0	0	0	0	0	0	0.0555556	Absent in core model	0	0.0555556
121	NDPK3				0	0	0	0	0	1	0	0	0		0	0	0	0	0	0	0	0	0.0555556	Absent in core model	0	0.0555556
122	OCOAT1				0	0	0	0	0	1	0	0	0		0	0	0	0	0	0	0	0	0.0555556	Absent in core model	0	0.0555556
123	SUCDi	q8[Cytosol] + succ[Cytosol] -> fum[Cytosol] + q8h2[Cytosol]	TCA Cycle	( PP_4190 and PP_4191 and PP_4192 and PP_4193 )	0	0	0	0	0	0	1	0	0		0	0	0	0	0	0	0	0	0.0555556		0	0.0526215
124	ATHRDHr				0	0	0	0.25	0	0	0	0	0		0	0	0	0	0	0	0	0.68	0.0516667	Absent in core model	0	0.0516667
125	PGL	6pgl[Cytosol] + h2o[Cytosol] -> 6pgc[Cytosol] + h[Cytosol]	Glycolysis	PP_1023	0	0	0	0	0	0	0	0	0		0	0	0	0	0	0	0	0.68	0.0377778	NO	0.92029	0.0843858
126	CYTBO3_4pp	4 h[Cytosol] + 0.5 o2[Cytosol] + q8h2[Cytosol] -> h2o[Cytosol] + 4 h[Periplasm] + q8[Cytosol]	Oxidative Phosphorylation	( PP_0812 and PP_0813 and PP_0814 and PP_0815 )	0	0	0	0	0	0	0	0	0		0	0	0	0	0	0	0	0.68	0.0377778		0	0.0357826
127	PPCSCT	ppcoa[Cytosol] + succ[Cytosol] -> ppa[Cytosol] + succoa[Cytosol]	Alternate Carbon	PP_0154	0	0	0	0	0.5	0	0	0	0		0	0	0	0	0	0	0	0	0.0277778	Absent in core model	0	0.0277778
128	ACS2	atp[Cytosol] + coa[Cytosol] + ppa[Cytosol] -> amp[Cytosol] + ppcoa[Cytosol] + ppi[Cytosol]	Propanoate Metabolism	PP_2351	0	0	0	0	0.5	0	0	0	0		0	0	0	0	0	0	0	0	0.0277778	Absent in core model	0	0.0277778
129	GLUTARH	akg[Cytosol] + glutar[Cytosol] + o2[Cytosol] -> co2[Cytosol] + succ[Cytosol] + S2hglut[Cytosol]	Lysine Metabolism	PP_2909	0	0	0	0	0	0	0	0	0		0	0	0	0	0.5	0	0	0	0.0277778	Absent in core model	0	0.0277778
130	SHGO	o2[Cytosol] + S2hglut[Cytosol] -> akg[Cytosol] + h2o2[Cytosol]	Lysine Metabolism	PP_2910	0	0	0	0	0	0	0	0	0		0	0	0	0	0.5	0	0	0	0.0277778	Absent in core model	0	0.0277778
131	METGL			PP_1308	0.5	0	0	0	0	0	0	0	0		0	0	0	0	0	0	0	0	0.0277778	Absent in core model	0	0.0277778
132	DAAD2				0	0	0.5	0	0	0	0	0	0		0	0	0	0	0	0	0	0	0.0277778	Absent in core model	0	0.0277778
133	METGL				0	0	0.5	0	0	0	0	0	0		0	0	0	0	0	0	0	0	0.0277778	Absent in core model	0	0.0277778
134	ARGR				0	0	0.5	0	0	0	0	0	0		0	0	0	0	0	0	0	0	0.0277778	Absent in core model	0	0.0277778
135	APENTAMAH2				0	0	0	0	0	0	0	0	0		0	0	0	0.5	0	0	0	0	0.0277778	Absent in core model	0	0.0277778
136	LYSMO				0	0	0	0	0	0	0	0	0		0	0	0	0.5	0	0	0	0	0.0277778	Absent in core model	0	0.0277778
137	PCADYOX				0	0.25	0	0	0	0	0	0	0		0	0	0	0	0	0.19	0	0	0.0244444	Absent in core model	0	0.0244444
138	4CMLCL_kt				0	0.25	0	0	0	0	0	0	0		0	0	0	0	0	0.19	0	0	0.0244444	Absent in core model	0	0.0244444
139	MUCCY_kt				0	0.25	0	0	0	0	0	0	0		0	0	0	0	0	0.19	0	0	0.0244444	Absent in core model	0	0.0244444
140	OXOAEL				0	0.25	0	0	0	0	0	0	0		0	0	0	0	0	0.19	0	0	0.0244444	Absent in core model	0	0.0244444
141	GLYOX				0	0	0	0.25	0	0	0	0	0		0	0	0	0	0	0	0	0	0.0138889	Absent in core model	0	0.0138889
142	LGTHL				0	0	0	0.25	0	0	0	0	0		0	0	0	0	0	0	0	0	0.0138889	Absent in core model	0	0.0138889
143	THRA2r				0	0	0	0.25	0	0	0	0	0		0	0	0	0	0	0	0	0	0.0138889	Absent in core model	0	0.0138889
144	OXCOAHDH				0	0	0	0	0	0.13	0	0	0		0	0	0	0	0	0.1	0	0	0.0127778	Absent in core model	0	0.0127778
145	PACCOAE				0	0	0	0	0	0.13	0	0	0		0	0	0	0	0	0.1	0	0	0.0127778	Absent in core model	0	0.0127778
146	PACCOAL				0	0	0	0	0	0.13	0	0	0		0	0	0	0	0	0.1	0	0	0.0127778	Absent in core model	0	0.0127778
147	HADPCOADH3				0	0	0	0	0	0.13	0	0	0		0	0	0	0	0	0.1	0	0	0.0127778	Absent in core model	0	0.0127778
148	OXDHCOAT				0	0	0	0	0	0.13	0	0	0		0	0	0	0	0	0.1	0	0	0.0127778	Absent in core model	0	0.0127778
149	FORGLUIH2	forglu[Cytosol] + h2o[Cytosol] + h[Cytosol] -> Nforglu[Cytosol] + nh4[Cytosol]	Histidine Metabolism	PP_5036	0	0	0	0	0	0	0	0	0		0	0	0	0	0.2	0	0	0	0.0111111	Absent in core model	0	0.0111111
150	HISDr	his__L[Cytosol] -> nh4[Cytosol] + urcan[Cytosol]	Histidine Metabolism	PP_5032	0	0	0	0	0	0	0	0	0		0	0	0	0	0.2	0	0	0	0.0111111	Absent in core model	0	0.0111111
151	IZPN	4izp[Cytosol] + h2o[Cytosol] -> forglu[Cytosol] + h[Cytosol]	Histidine Metabolism	PP_5030	0	0	0	0	0	0	0	0	0		0	0	0	0	0.2	0	0	0	0.0111111	Absent in core model	0	0.0111111
152	NFORGLUAH2	Nforglu[Cytosol] + h2o[Cytosol] -> for[Cytosol] + glu__L[Cytosol]	Histidine Metabolism	PP_5029	0	0	0	0	0	0	0	0	0		0	0	0	0	0.2	0	0	0	0.0111111	Absent in core model	0	0.0111111
153	URCN	h2o[Cytosol] + urcan[Cytosol] -> 4izp[Cytosol]	Histidine Metabolism	PP_5033	0	0	0	0	0	0	0	0	0		0	0	0	0	0.2	0	0	0	0.0111111	Absent in core model	0	0.0111111
154	AST				0	0	0	0	0	0	0	0	0		0	0	0	0.2	0	0	0	0	0.0111111	Absent in core model	0	0.0111111
155	SOTA				0	0	0	0	0	0	0	0	0		0	0	0	0.2	0	0	0	0	0.0111111	Absent in core model	0	0.0111111
156	SGSAD				0	0	0	0	0	0	0	0	0		0	0	0	0.2	0	0	0	0	0.0111111	Absent in core model	0	0.0111111
157	SGDS				0	0	0	0	0	0	0	0	0		0	0	0	0.2	0	0	0	0	0.0111111	Absent in core model	0	0.0111111
158	SADH				0	0	0	0	0	0	0	0	0		0	0	0	0.2	0	0	0	0	0.0111111	Absent in core model	0	0.0111111
159	1PPDCRc				0	0	0	0	0	0.2	0	0	0		0	0	0	0	0	0	0	0	0.0111111	Absent in core model	0	0.0111111
160	AASAD3				0	0	0	0	0	0.2	0	0	0		0	0	0	0	0	0	0	0	0.0111111	Absent in core model	0	0.0111111
161	GLCOASYNT				0	0	0	0	0	0.2	0	0	0		0	0	0	0	0	0	0	0	0.0111111	Absent in core model	0	0.0111111
162	LPCOXc				0	0	0	0	0	0.2	0	0	0		0	0	0	0	0	0	0	0	0.0111111	Absent in core model	0	0.0111111
163	OXOADLR				0	0	0	0	0	0.2	0	0	0		0	0	0	0	0	0	0	0	0.0111111	Absent in core model	0	0.0111111
164	ALLTAMH				0	0	0	0.17	0	0	0	0	0		0	0	0	0	0	0	0	0	0.00944444	Absent in core model	0	0.00944444
165	ALLTN				0	0	0	0.17	0	0	0	0	0		0	0	0	0	0	0	0	0	0.00944444	Absent in core model	0	0.00944444
166	HIUHY				0	0	0	0.17	0	0	0	0	0		0	0	0	0	0	0	0	0	0.00944444	Absent in core model	0	0.00944444
167	UGLYCH				0	0	0	0.17	0	0	0	0	0		0	0	0	0	0	0	0	0	0.00944444	Absent in core model	0	0.00944444
168	URO_c				0	0	0	0.17	0	0	0	0	0		0	0	0	0	0	0	0	0	0.00944444	Absent in core model	0	0.00944444
169	XAND				0	0	0	0.17	0	0	0	0	0		0	0	0	0	0	0	0	0	0.00944444	Absent in core model	0	0.00944444
170	BGLApp				0	0	0	0	0	0	0	0	0		0	0	0	0	0	0	0	0.17	0.00944444	Absent in core model	0	0.00944444
171	CELLS				0	0	0	0	0	0	0	0	0		0	0	0	0	0	0	0	0.17	0.00944444	Absent in core model	0	0.00944444
172	CELASEpp				0	0	0	0	0	0	0	0	0		0	0	0	0	0	0	0	0.17	0.00944444	Absent in core model	0	0.00944444
173	DHACOAH				0	0	0	0	0	0.13	0	0	0		0	0	0	0	0	0	0	0	0.00722222	Absent in core model	0	0.00722222
174	ALDD19xr				0	0	0	0	0	0.13	0	0	0		0	0	0	0	0	0	0	0	0.00722222	Absent in core model	0	0.00722222
175	REPHACCOAI				0	0	0	0	0	0.13	0	0	0		0	0	0	0	0	0	0	0	0.00722222	Absent in core model	0	0.00722222
176	MDH	mal__L[Cytosol] + nad[Cytosol] <=> h[Cytosol] + nadh[Cytosol] + oaa[Cytosol]	TCA Cycle	PP_0654	0	0	0	0	0	0	0	0	0	1	0	0	0	0	0	0.04	0	0.06	0.0611111	NO	1	0.110697
177	MDH2				0	0	0	0	0	0	0	0	0	1	0	0	0	0	0	0.04	0	0.06	0.0611111	Absent in core model	0	0.0611111
178	DMALRED				0	0	0	0	0	0	0	0	0	1	0	0	0	0	0	0	0	0.06	0.0588889	Absent in core model	0	0.0588889
179	CYTK1				0	0	0	0	0	0	0	0	0		0	0	0	0	0	0	0	0.04	0.00222222	Absent in core model	0	0.00222222
180	GALUi				0	0	0	0	0	0	0	0	0		0	0	0	0	0	0	0	0.04	0.00222222	Absent in core model	0	0.00222222
	CBMKr				0	0	0	0	0	0	0	0	0	1	0	0	0	0	0	0	0	0	0.0555556	Absent in core model	0	0.0555556
	IMPD				0	0	0	0	0	0	0	0	0	1	0	0	0	0	0	0	0	0	0.0555556	Absent in core model	0	0.0555556
	INSH				0	0	0	0	0	0	0	0	0	1	0	0	0	0	0	0	0	0	0.0555556	Absent in core model	0	0.0555556
